# Maintenance of cell wall remodeling and vesicle production are connected in *Mycobacterium tuberculosis*

**DOI:** 10.1101/2023.11.19.567727

**Authors:** Vivian Salgueiro, Jorge Bertol, Claude Gutierrez, Jose L. Serrano-Mestre, Noelia Ferrer-Luzon, Lucía Vázquez-Iniesta, Ainhoa Palacios, Laia Pasquina-Lemonche, Akbar Espaillat, Laura Lerma, Brian Weinrick, Jose L. Lavin, Felix Elortza, Mikel Azkalgorta, Alicia Prieto, Pilar Buendía-Nacarino, José L. Luque-García, Olivier Neyrolles, Felipe Cava, Jamie K. Hobbs, Joaquín Sanz, Rafael Prados-Rosales

## Abstract

Pathogenic and nonpathogenic mycobacteria secrete extracellular vesicles (EVs) under various conditions. EVs produced by *Mycobacterium tuberculosis* (*Mtb*) have raised significant interest for their potential in cell communication, nutrient acquisition, and immune evasion. However, the relevance of vesicle secretion during tuberculosis infection remains unknown due to the limited understanding of mycobacterial vesicle biogenesis. We have previously shown that a transposon mutant in the LCP-related gene *virR* (*virR^mut^*) manifested a strong attenuated phenotype during experimental macrophage and murine infections, concomitant to enhanced vesicle release. In this study, we aimed to understand the role of VirR in the vesicle production process in *Mtb*. We employ genetic, transcriptional, proteomics, ultrastructural and biochemical methods to investigate the underlying processes explaining the enhanced vesiculogenesis phenomenon observed in the *virR^mut^*. Our results establish that VirR is critical to sustain proper cell permeability via regulation of cell envelope remodeling possibly through the interaction with similar cell envelope proteins, which control the link between peptidoglycan and arabinogalactan. These findings advance our understanding of mycobacterial extracellular vesicle biogenesis and suggest that these set of proteins could be attractive targets for therapeutic intervention.
