## Supplementary material for "Maintenance of cell wall remodeling and vesicle production are connected in *Mycobacterium tuberculosis*": SupFileS3

### Sheet: Sheet1
TF_gene_name	TF_RV_number	Genes in regulon	VirR_dependent_genes_in_regulon	percentage_of_VirR_dependent_genes_in_regulon	OR	p	fdr	Direction of VirR-dependent genes tested	VirR_dependent_genes_in_regulon
mtrA	Rv3246c	76	18	23.6842	2.19878	0.0051068	0.0604304	down in VirRmut	Rv3246c, Rv1169c, Rv1886c, Rv2243, Rv2525c, Rv0113, Rv0188, Rv0320, Rv2884, Rv0950c, Rv1754c, Rv1009, Rv0822c, Rv0643c, Rv0116c, Rv0996, Rv3245c, Rv2864c
lsr2	Rv3597c	186	44	23.6559	2.26328	1.44353e-05	0.000512453	down in VirRmut	Rv0757, Rv1994c, Rv3124, Rv3219, Rv0354c, Rv0412c, Rv1169c, Rv1221, Rv1886c, Rv1954c, Rv1963c, Rv1995, Rv2107, Rv2243, Rv2633c, Rv2780, Rv3179, Rv3290c, Rv3743c, Rv0470c, Rv2729c, Rv3824c, Rv3881c, Rv0188, Rv0320, Rv1665, Rv2058c, Rv2132, Rv2307B, Rv2516c, Rv2517c, Rv3613c, Rv3848, Rv3875, Rv1991A, Rv0950c, Rv1819c, Rv3902c, Rv1894c, Rv1306, Rv3288c, Rv0280, Rv3006, Rv0106
Rv3830c	Rv3830c	68	17	25	2.36135	0.00355449	0.0496608	down in VirRmut	Rv0472c, Rv0691c, Rv2011c, Rv3246c, Rv1308, Rv1886c, Rv2107, Rv3179, Rv1810, Rv1305, Rv2012, Rv2516c, Rv2517c, Rv0433, Rv2816c, Rv0473, Rv0991c
tcrX	Rv3765c	52	14	26.9231	2.60381	0.00384697	0.0496608	down in VirRmut	Rv1985c, Rv3219, Rv1308, Rv0412c, Rv1221, Rv1963c, Rv2633c, Rv2780, Rv3290c, Rv0113, Rv0320, Rv1013, Rv1665, Rv2307B
devR	Rv3133c	173	46	26.5896	2.66877	2.65594e-07	1.88572e-05	down in VirRmut	Rv1985c, Rv1169c, Rv1221, Rv1886c, Rv1954c, Rv2107, Rv2108, Rv2780, Rv3179, Rv0572c, Rv2336, Rv3824c, Rv3916c, Rv1792, Rv2307B, Rv3545c, Rv2005c, Rv2006, Rv2816c, Rv3130c, Rv3131, Rv0392c, Rv0683, Rv0116c, Rv0876c, Rv2007c, Rv3127, Rv2629, Rv0571c, Rv1734c, Rv1738, Rv1996, Rv1997, Rv2031c, Rv2032, Rv2623, Rv2626c, Rv2628, Rv3134c, Rv3006, Rv0079, Rv0157A, Rv0569, Rv0570, Rv2036, Rv2038c
Rv1985c	Rv1985c	147	52	35.3741	4.12522	3.19556e-13	4.53769e-11	down in VirRmut	Rv1985c, Rv3219, Rv0354c, Rv0412c, Rv1963c, Rv2107, Rv2243, Rv2633c, Rv2780, Rv3290c, Rv0082, Rv0572c, Rv2336, Rv2729c, Rv3881c, Rv3463, Rv0076c, Rv0113, Rv0320, Rv1665, Rv1814, Rv1829, Rv2058c, Rv2307B, Rv2387, Rv2744c, Rv3697A, Rv3875, Rv3888c, Rv1991A, Rv2005c, Rv2006, Rv2816c, Rv3130c, Rv3131, Rv0643c, Rv0574c, Rv2007c, Rv3127, Rv2864c, Rv0571c, Rv1734c, Rv1738, Rv1813c, Rv1996, Rv1997, Rv203…
sigF	Rv3286c	11	5	45.4545	5.83398	0.00745038	0.0813811	down in VirRmut	Rv2107, Rv3760, Rv2884, Rv0941c, Rv3287c
zur	Rv2359	9	5	55.5556	8.7538	0.00252206	0.0447665	down in VirRmut	Rv2990c, Rv0282, Rv2058c, Rv0280, Rv0106
Rv0472c	Rv0472c	8	5	62.5	11.6722	0.00124954	0.0352126	down in VirRmut	Rv0824c, Rv1094, Rv1177, Rv3130c, Rv3131
Rv0339c	Rv0339c	12	6	50	9.1119	0.000526937	0.0748251	up in VirRmut	Rv0339c, Rv3706c, Rv0341, Rv2225, Rv0340, Rv3693
